# A fast and robust gene knockout method for *Salpingoeca rosetta* informs the genetics of choanoflagellate multicellular development

**DOI:** 10.1101/2024.07.13.603360

**Authors:** Chantal Combredet, Thibaut Brunet

**Affiliations:** Institut Pasteur, Université Paris-Cité, CNRS UMR3691, Evolutionary Cell Biology and Evolution of Morphogenesis Unit, 25-28 rue du docteur Roux, 75015 Paris, France

## Abstract

As the closest living relatives of animals, choanoflagellates offer crucial insights into the evolutionary origin of animals. Notably, certain choanoflagellate species engage in facultative multicellular development that resembles the early stages of embryogenesis. In the past few years, *Salpingoeca rosetta* has emerged as a tractable model for choanoflagellate cell biology and multicellular development, in particular through mutant screens and CRISPR/Cas9-mediated gene knockout (KO). However, existing KO pipelines have variable and sometimes low efficiency, frequently requiring isolation and genotyping of hundreds of clones without guarantee to obtain a KO strain. Here, we present a robust method for gene inactivation in *S. rosetta* that relies on insertion by CRISPR/Cas9 of a single 1.9 kb cassette encoding both a premature termination sequence and an antibiotic resistance gene. We show that this approach allows robust, fast and efficient isolation of KO clones after antibiotic selection. As a proof of principle, we first knocked out all three genes previously reported to regulate *S. rosetta* multicellular development in a published mutant screen (*rosetteless*, *couscous* and *jumble*), and confirmed that all three KOs abolished multicellular development. To showcase the potential of this method for *de novo* characterization of candidate developmental genes, we then inactivated three homologs of genes in the Hippo pathway: *hippo*, *warts* and *yorkie*, which together control cell proliferation and multicellular size in animals. Interestingly, *warts* KO rosettes were consistently about twice as large as their wild-type counterparts, showing our KO pipeline can reveal novel loss-of-function phenotypes of biological interest. Thus, this method has the potential to accelerate choanoflagellate functional genetics.
