## Supplementary File 1 for "A fast and robust gene knockout method for *Salpingoeca rosetta* informs the genetics of choanoflagellate multicellular development"

### Sheet: Sheet1
Genotyping PCR primers
Name	Locus	Orientation	Sequence	Wild type product size	Note
DS180	rosetteless	FW	CTAACTTTTCCGTCTCGCATGC
DSB210	rosetteless	REV	AACACTGCACTGACCGTAGG	728	Published in Booth et al doi:10.7554/eLife.56193
CC47	couscous	FW	ACTCTTTGACACCCAGCAC
CC48	couscous	REV	TCATAAAACGCCACGCCAG	1786
CC52	jumble	FW	GCATACGCAGCGATGTTGAG
CC53	jumble	REV	TGTCCTTGGAGTTGTCGACG	634
CC54	Hippo	REV	CCGTCGTCTGTTGGTTGAGA
CC 55	Hippo	FW	TTGGTCCTCTCGAACACGTG	656
CC60	Yorkie	FW	CCAGCAAACCAAGCAAGACC
CC61	Yorkie	REV	AGAATGGTGACGTCTGCTGG	357
CC62	Warts	FW	TGTCACTCACCCAACCAACC
CC63	Warts	REV	TGGTGCTGACAGTGATCGTC	773
PCR primers used for production of repair templates
Name	Locus	Orientation	Sequence: homology arms - premature termination sequence - pac cassette amplification
TB167	rosetteless	FW	TGGCTTGGTGGGGCTCGCTCTGCCGAAGACCCCACCGTGTTTGAGTGGATTTTATTTAATTAAATAAAAAGCTTGTAACGACTGCAGTCTTG
TB168	rosetteless	REV	TGTTTGGCTCGCCAGGATACCACGCCTGGAAATCAAACGCCGTGCCGTCATTTATTTAATTAAATAAACGGGCACCGCTCATTGATC
TB169	rosetteless	FW	ACATTCCTCGATTCCGACAATTCCGTGCAGTGGCTTGGTGGGGCTCGCTCTGCCGAAGACCCCACCGTGTTTGAGTGGATTTTATTTAATTAAATAAAAAGCTTGTAACGACTGCAGTCTTG
TB170	rosetteless	REV	GGGACAGGCAAGCCTCATTGCCACGGTAGTTGTTTGGCTCGCCAGGATACCACGCCTGGAAATCAAACGCCGTGCCGTCATTTATTTAATTAAATAAACGGGCACCGCTCATTGATC
TB171	rosetteless	FW	GCACAGGAGACATGCCGCGCCTACGGTGGCGAGCTCGCATCCATCCACTCTGCCAACGAGAACCTGTTTGCTGCGACATTCCTCGATTCCGACAATTCCGTGCAGTGGCTTGGTGGGGCTCGCTCTGCCGAAGACCCCACCGTGTTTGAGTGGATTTTATTTAATTAAATAAAAAGCTTGTAACGACTGCAGTCTTG
TB172	rosetteless	REV	ACTTGCACAGGAACGGGCGAGACTGGCTGCATGGCGCGTCGTTCCACTGACTCGACTGCACCAGCTTCAGACCCTGGGACAGGCAAGCCTCATTGCCACGGTAGTTGTTTGGCTCGCCAGGATACCACGCCTGGAAATCAAACGCCGTGCCGTCATTTATTTAATTAAATAAACGGGCACCGCTCATTGATC
CC42	jumble	FW	CGCAGACATGCCGCCGTGGCTCGCACAGCTGGGACGACCACGCGCAGTTGTTTATTTAATTAAATAAAAAGCTTGTAACGACTGCAGTCTT
CC43	jumble	REV	GCTGCGCCGCGTCGCGTCAAGCAGCTGTTGCTGTTCTGCCAGCTCCTCTGTTTATTTAATTAAATAAACGGGCACCGCTCATTGATCGTC
CC40	couscous	FW	ACTGCACTCGCTGTCGCGCGATGCCCTCGACCAATGCCAGAGGTTGTGTGTTTATTTAATTAAATAAAAAGCTTGTAACGACTGCAGTCTTG
CC41	couscous	REV	TTCCCCTGTTTTGTCGTTGAGGGAAAAGGAAGTGCACTGCTTATCCTTCTTTTATTTAATTAAATAAACGGGCACCGCTCATTGATC
CC44	Hippo	FW	GACGAGACGCTCAAGAAGCAGCCGGAGGATGTCTTTGATCTCCTTGACAATTTATTTAATTAAATAAAAAGCTTGTAACGACTGCAGTCTTG
CC45	Hippo	REV	AGACCTTATGGCTGGCCTTGTGGACGGCGCCGTAGGATCCCTCGCCGAGCTTTATTTAATTAAATAAACGGGCACCGCTCATTGATCG
CC56	Warts	FW	GGTGGAACAGGCGCCGCAGTGCACATTCGAGACGCATCTTGAGCAAGGCATTTATTTAATTAAATAAAAAGCTTGTAACGACTGCAGTC
CC57	Warts	REV	GGGGCGGCGGATCTGGGGGATGGTCTTCATGGCTTGCGTCATGGCCACGATTTATTTAATTAAATAAACGGGCACCGCTCATTGATCGT
CC58	Yorkie	FW	TCTGCCGCCATCACCGCACGAGCTCACCCCAGTTACGCCTCGCTCCCCGATTTATTTAATTAAATAAAAAGCTTGTAACGACTGCAGT
CC59	Yorkie	REV	ACCAGCCCTCGACTCGGCGGCATCGCGCTTACGGGAGGGCGTGCCCGCGGTTTATTTAATTAAATAAACGGGCACCGCTCATTGATCG
crRNA sequences
Locus	Sequence	Orientation	Note	PAM
rosetteless	ACCGTGTTTGAGTGGATTGA	Sense	Published in Booth et al doi:10.7554/eLife.56193
jumble	ACGACCACGCGCAGTTGCAG	Sense		strict
couscous	ATGCCAGAGGTTGTGTGAGA	Sense		strict
Hippo	TTTGATCTCCTTGACAAGCT	Sense		non-strict
Warts	GCATCTTGAGCAAGGCATCG	Sense		non-strict
Yorkie	TACGCCTCGCTCCCCGACCG	Sense		non-strict
